# Acetobacteraceae in the honey bee gut comprise two distant clades with diverging metabolism and ecological niches

**DOI:** 10.1101/861260

**Authors:** G Bonilla-Rosso, C Paredes Juan, S Das, KM Ellegaard, O Emery, M Garcia-Garcera, N Glover, N Hadadi, JR van der Meer, SAGE class 2017-18, F Tagini, P Engel

## Abstract

Various bacteria of the family Acetobacteraceae are associated with the gut environment of insects. Honey bees harbor two distinct Acetobacteraceae in their gut, Alpha2.1 and Alpha2.2. While Alpha2.1 seems to be a gut specialist, Alpha2.2 is also found in the diet (e.g. royal jelly), the hypopharyngeal glands, and the larvae of honey bees. Here, we combined amplicon and genome sequencing to better understand functional differences associated with the ecology of Alpha2.1 and Alpha2.2. We find that the two phylotypes are differentially distributed along the worker and queen bee gut. Phylogenetic analysis shows that Alpha2.2 is nested within the acetic acid bacteria and consists of two separate sub-lineages, whereas Alpha2.1 belongs to a basal lineage with an unusual GC content for Acetobacteraceae. Gene content analysis revealed major differences in the central carbon and respiratory metabolism between the two phylotypes. While Alpha2.2 encodes two periplasmic dehydrogenases to carry out oxidative fermentation, Alpha2.1 lacks this capability, but instead harbors a diverse set of cytoplasmic dehydrogenases. These differences are accompanied by the loss of the TCA cycle in Alpha2.2, but not in Alpha2.1. We speculate that Alpha2.2 has specialized for fast-resource utilization through incomplete carbohydrate oxidation, giving it an advantage in sugar-rich environments such as royal jelly. On the contrary, the broader metabolic range of Alpha2.1 may provide an advantage in the worker bee hindgut, where competition with other bacteria and flexibility in resource utilization may be relevant for persistence. Our results show that bacteria belonging to the same family may utilize vastly different strategies to colonize niches associated with the animal gut.
