## Supplementary Tables for "Acetobacteraceae in the honey bee gut comprise two distant clades with diverging metabolism and ecological niches": Table_S1_v1.xlsx

### Sheet: Ingroup
Species	Phylotpye name	Group	Source	Source of isolation	Sequencing technology	Length	Plasmid	Genes	CDS	Contigs	% GC	16S rRNA*	23S rRNA*	tRNA	Site	Accession (IMG or Genbank)
Parasaccharibacter apium AS1	Alpha2.2	Bombella	Publicly available	Larvae	454	1853237	no	1703	1647	13	52.6	1	1	49	Tucson, Arizona, USA	ASM335216v1	GCA_002592045.1	SAMN05720096
Parasaccharibacter apium A29	Alpha2.2	Bombella	Publicly available	Larvae	Illumina MiSeq	2011634	no	1826	1753	1	59.4	1	1	53	Tucson, Arizona, USA	ASM291799v1	GCA_002917995.1	SAMN04240487
Parasaccharibacter apium C6	Alpha2.2	Bombella	Publicly available	Larvae	Illumina MiSeq	2009908	no	1795	1708	34	59.4	5	1	52	Tucson, Arizona, USA	ASM291798v1	GCA_002917985.1	SAMN04240550
Parasaccharibacter apium B8	Alpha2.2	Bombella	Publicly available	Larvae	Illumina MiSeq	2009090	no	1795	1708	29	59.4	6	1	54	Tucson, Arizona, USA	ASM291794v1	GCA_002917945.1	SAMN04240549
Saccharibacter sp. 3.A.1	Alpha2.2	Bombella	Publicly available	Honey	Illumina MiSeq	2013206	no	1812	1736	24	59.4	1	1	51	Tucson, Arizona, USA	ASM215012v1	GCA_002150125.1	SAMN05935507
Saccharibacter sp. M18	Alpha2.2	Bombella	Publicly available	adult honey stomach	Illumina MiSeq	2075048	no	1930	1845	11	59.4	1	1	53	Hungary	ASM215010v1	GCA_002150105.1	SAMN05935506
Bombella intestini R-52487	Alpha2.2	Bombella	Publicly available	Gut of a bumble bee (crop)	Illumina HiSeq	2023176	no	1879	1822	12	54.94	1	1	50	Belgium	2791354941	GCA_003691365.1	SAMN10235278
Bombella apis ESL_0368	Alpha2.2	Bombella	This study	Gut of adult honey bee queen (qb_7)	Illumina MiSeq	1990911	no	1806	1732	1	59.59	4	4	58	Switzerland	2786546123	GCA_000527695.1	SAMN02641486
Bombella apis ESL_0387	Alpha2.2	Bombella	This study	Gut of adult honey bee queen (qb_1)	Illumina MiSeq	2040692	no	1897	1837	10	59.47	1	1	53	Switzerland	2756170216
Bombella apis ESL_0385	Alpha2.2	Bombella	This study	Gut of adult honey bee queen (qb_3)	Illumina MiSeq	1899972	no	1781	1724	5	52.9	1	1	49	Switzerland	2756170215
Bombella apis ESL_0380	Alpha2.2	Bombella	This study	Gut of adult honey bee queen (qb_2)	Illumina MiSeq	1978032	no	1792	1730	10	59.57	4	1	52	Switzerland	2756170213
Bombella apis ESL_0378	Alpha2.2	Bombella	This study	Gut of adult honey bee worker (wb_4)	Illumina MiSeq	1852637	no	1733	1676	15	52.88	1	1	49	Switzerland	2756170211
Saccharibacter sp. AM169	Alpha2.2	Bombella	Publicly available	Honey bee	nd	1978091	no	1785	1723	9	59.32	2	2	52	Italy	2617271045
Commensalibacter sp. AMU001	Alpha2.1	Commensalibacter	Publicly available	Gut of adult honey bee worker	NanoPore/Illumina	2013417 (10660)	yes	1839	1756 (8)	1	37.9 (31.3)	4	4	51	Madagascar	ASM369136v1	GCA_003691365.1	SAMN10235278
Commensalibacter sp. MX-MONARCH01	Alpha2.1	Commensalibacter	Publicly available	Gut of Heliconia butterfly (Danaus plexippus)	Illumina MiSeq	2332652 (15425, 6791)	yes	2114	2036 (12, 6)	12	36.7 (28.8, 32.2)	4	4	40	nd	2775507278	GCA_000527695.1	SAMN02641486
Commensalibacter sp. ESL0392	Alpha2.1	Commensalibacter	This study	Gut of adult honey bee queen (qb_1)	Illumina MiSeq	2020474	no	1857	1805	20	37.6	1	1	44	Switzerland	2756170218
Commensalibacter sp ESL0390	Alpha2.1	Commensalibacter	This study	Gut of adult honey bee queen (qb_4)	Illumina MiSeq	1988679	no	1832	1779	19	37.65	1	1	44	Switzerland	2756170217
Commensalibacter sp. ESL0382	Alpha2.1	Commensalibacter	This study	Gut of adult honey bee queen (qb_3)	Illumina MiSeq	1969038	no	1775	1724	15	37.64	1	1	44	Switzerland	2756170214
Commensalibacter sp. ESL0379	Alpha2.1	Commensalibacter	This study	Gut of adult honey bee queen (qb_2)	Illumina MiSeq	2055536	no	1897	1845	22	37.74	1	1	44	Switzerland	2756170212
Commensalibacter sp. ESL0367	Alpha2.1	Commensalibacter	This study	Gut of adult honey bee worker (wb_6)	Illumina MiSeq	1999809	no	1822	1770	19	37.54	1	1	44	Switzerland	2756170210
Commensalibacter sp. ESL0284	Alpha2.1	Commensalibacter	This study	Gut of adult honey bee worker (wb_5)	Illumina MiSeq	1960656	no	1768	1700	1	37.73	4	4	51	Switzerland	2786546128	GCA_003202795.1	SAMN08297258
Commensalibacter sp. ESL0366	Alpha2.1	Commensalibacter	This study	Gut of adult honey bee worker (wb_6)	Illumina MiSeq	2024146	no	1871	1819	17	37.6	1	1	44	Switzerland	2756170207
Commensalibacter intestini A911	Alpha2.1	Commensalibacter	Publicly available	Gut of Drosophila melanogaster	454	2454778	no	2256	2210	26	36.9	1	1	43	South Korea	2513237339
Parasaccharibacter apium G7_7_3c	Alpha2.2	Bombella	Publicly available	Gut of adult honey bee worker	Illumina MiSeq	2011634	no	1826	1766	1	59.4	1	1	53	Tucson, Arizona, USA	CP020554.1	NZ_CP020554.1

### Sheet: Outgroup
Species	Group	Accession (IMG or Genbank)
Acidisphaera rubrifaciens HS-AP2	Outgroup	ASM96436v1
Tanticharoenia sakaeratensis NBRC 103193	Outgroup	ASM96388v1
Acidomonas methanolica DSM 5432	Outgroup	2784746772
Gluconobacter albidus TMW2.1191	Outgroup	2773858035
Gluconacetobacter liquefaciens DSM 5603	Outgroup	2756170231
Neoasaia chiangmaiensis NBRC 101099	Outgroup	2751185680
Parasaccharibacter apium G7_7_3c	Outgroup	2751185679
Komagataeibacter hansenii NQ5	Outgroup	2744054710
Humitalea rosea DSM 24525	Outgroup	2734482251
Neokomagataea thailandica NBRC 106555	Outgroup	2731957703
Kozakia baliensis NBRC 16680	Outgroup	2721755454
Roseomonas gilardii U14-5	Outgroup	2718217793
Komagataeibacter xylinus ATCC53582	Outgroup	2690315884
Asaia bogorensis NBRC 16594	Outgroup	2687453310
Rhodopila sp. LVNP	Outgroup	2684622831
Acetobacter senegalensis 108B	Outgroup	2684622587
Acetobacter ghanensis LMG 23848	Outgroup	2675903422
Asaia platycodi SF2.1	Outgroup	2619619235
Acidicaldus organivorans DX-1	Outgroup	2617271299
Komagataeibacter kakiaceti JCM 25156	Outgroup	2579778616
Gluconobacter frateurii NBRC 103465	Outgroup	2574179797
Granulibacter bethesdensis CGDNIH2	Outgroup	2558860205
Acidocella facilis ATCC 35904	Outgroup	2556921625
Gluconobacter oxydans DSM 3504	Outgroup	2556793022
Reyranella massiliensis 521, DSM 23428	Outgroup	2551306131
Acidocella sp. MX-AZ02	Outgroup	2531839705
Elioraea tepidiphila DSM 17972	Outgroup	2519899683
Saccharibacter floricola DSM 15669	Outgroup	2518645607
Acetobacter aceti ATCC 23746	Outgroup	2516653054
Gluconobacter morbifer G707	Outgroup	2513237393
Komagataeibacter medellinensis NBRC 3288	Outgroup	2513237191
Acetobacter pasteurianus IFO 3283-01	Outgroup	644736321
Gluconacetobacter diazotrophicus PA1 5	Outgroup	643348555
Acidiphilium cryptum JF-5	Outgroup	640427101
