## Supplementary Tables for "Acetobacteraceae in the honey bee gut comprise two distant clades with diverging metabolism and ecological niches": Table_S2_v1.xlsx

### Sheet: Table_S2_v1
		ESL0366	Commensalibacter sp MX-Monarch01	ESL0385	Parasaccharibacter apium M18	Parassacharibacter apium AS1	Parasaccharibacter apium G7_7_3c	AMU001_CP033087	ESL0382	Parasaccharibacter apium C6	ESL0368	Bombella intestini R_52487	Saccharibacter sp. AM169	ESL0392	ESL0387	Parasaccharibacter apium A29	ESL0284	Commensalibacter intestini A911	ESL0367	ESL0379	Saccharibacter sp. 3A1	Parasaccharibacter apium B6	ESL0380	ESL0390	ESL0378	Saccharibacter floricola DSM15669
Alpha2.1	ESL0366	100	70.2214	64.4189	64.1887	64.5659	64.0803	98.4431	98.73	64.0492	64.2737	64.5151	64.1271	98.6499	63.9791	64.1603	98.4468	70.8239	98.5612	98.6517	64.0653	64.1431	64.209	98.6319	64.5703	64.5447
other	Commensalibacter sp MX-Monarch01	70.2214	100	64.6739	63.7383	64.7687	63.4725	70.0154	69.9565	63.523	63.638	64.4357	63.333	70.2249	63.5131	63.7578	70.0967	79.4475	70.1566	70.1584	63.3895	63.5055	63.5849	70.1007	64.9238	64.9382
Alpha2.2	ESL0385	64.4189	64.6739	100	74.8243	92.7808	74.7674	64.4747	64.6112	74.5032	74.657	75.2149	74.7362	64.6997	74.6662	74.6928	64.5907	64.2404	64.503	64.6055	74.7917	74.6545	74.8849	64.6854	99.2067	70.1501
Alpha2.2	Parasaccharibacter apium M18	64.1887	63.7383	74.8243	100	74.6615	98.7993	64.0303	64.3396	98.8409	98.7617	82.5306	98.7106	64.1966	98.7305	98.8183	64.2558	62.9983	64.2322	64.2074	98.7769	98.8413	98.6549	63.9445	74.6595	69.8312
Alpha2.2	Parassacharibacter apium AS1	64.5659	64.7687	92.7808	74.6615	100	74.5454	64.7001	64.5866	74.4868	74.474	75.1613	74.619	64.771	74.5289	74.5207	64.7414	64.6801	64.6929	64.722	74.6329	74.454	74.6715	64.6916	92.7185	70.0645
Alpha2.2	Parasaccharibacter apium G7_7_3c	64.0803	63.4725	74.7674	98.7993	74.5454	100	64.1518	63.9204	99.3647	99.2296	82.4304	99.1925	64.0328	99.3498	99.3697	63.8702	63.2809	64.0388	64.1075	99.2753	99.3771	99.2403	63.8784	74.6827	69.7502
Alpha2.1	AMU001_CP033087	98.4431	70.0154	64.4747	64.0303	64.7001	64.1518	100	98.6345	64.1734	64.2614	64.6678	64.325	98.4888	64.0466	64.0146	98.8254	70.614	98.6697	98.5201	64.0183	64.2007	64.0959	98.5808	64.8072	64.6639
Alpha2.1	ESL0382	98.73	69.9565	64.6112	64.3396	64.5866	63.9204	98.6345	100	63.9903	64.1187	64.7385	64.1052	98.8548	64.1421	64.137	98.6198	70.942	98.8069	98.8361	64.1275	63.9664	64.0825	98.7689	64.5448	64.8215
Alpha2.2	Parasaccharibacter apium C6	64.0492	63.523	74.5032	98.8409	74.4868	99.3647	64.1734	63.9903	100	99.2745	82.4383	99.1956	64.1228	99.3675	99.998	64.1609	63.1878	63.933	64.232	99.3169	99.9966	99.193	64.1373	74.5405	69.8427
Alpha2.2	ESL0368	64.2737	63.638	74.657	98.7617	74.474	99.2296	64.2614	64.1187	99.2745	100	82.3254	99.0864	64.2246	99.1531	99.2444	64.2443	63.0729	64.3126	64.2607	99.2498	99.2398	99.2666	64.1176	74.514	69.5812
other	Bombella intestini R_52487	64.5151	64.4357	75.2149	82.5306	75.1613	82.4304	64.6678	64.7385	82.4383	82.3254	100	82.5259	64.5107	82.2753	82.43	64.5455	63.6517	64.6724	64.5207	82.2375	82.4928	82.1629	64.4747	75.2654	69.9838
Alpha2.2	Saccharibacter sp. AM169	64.1271	63.333	74.7362	98.7106	74.619	99.1925	64.325	64.1052	99.1956	99.0864	82.5259	100	63.9429	99.1026	99.1523	64.2	63.4208	64.2078	64.0789	99.1558	99.1929	99.0312	63.9085	74.7356	69.8391
Alpha2.1	ESL0392	98.6499	70.2249	64.6997	64.1966	64.771	64.0328	98.4888	98.8548	64.1228	64.2246	64.5107	63.9429	100	64.0574	64.247	98.5634	70.8123	98.6482	99.3288	63.9971	64.1663	64.2128	98.744	64.6182	64.5674
Alpha2.2	ESL0387	63.9791	63.5131	74.6662	98.7305	74.5289	99.3498	64.0466	64.1421	99.3675	99.1531	82.2753	99.1026	64.0574	100	99.3617	63.9874	63.2443	63.987	64.2125	99.3212	99.3735	99.1369	63.8798	74.6869	69.751
Alpha2.2	Parasaccharibacter apium A29	64.1603	63.7578	74.6928	98.8183	74.5207	99.3697	64.0146	64.137	99.998	99.2444	82.43	99.1523	64.247	99.3617	100	64.1953	63.3896	64.0487	64.4392	99.3312	99.9984	99.1813	64.016	74.5438	69.711
Alpha2.1	ESL0284	98.4468	70.0967	64.5907	64.2558	64.7414	63.8702	98.8254	98.6198	64.1609	64.2443	64.5455	64.2	98.5634	63.9874	64.1953	100	70.6702	98.7082	98.5342	64.1643	64.2468	64.1583	98.577	64.6151	64.5689
other	Commensalibacter intestini A911	70.8239	79.4475	64.2404	62.9983	64.6801	63.2809	70.614	70.942	63.1878	63.0729	63.6517	63.4208	70.8123	63.2443	63.3896	70.6702	100	70.7189	70.7859	63.0992	63.2167	63.0649	70.7572	64.2068	64.6188
Alpha2.1	ESL0367	98.5612	70.1566	64.503	64.2322	64.6929	64.0388	98.6697	98.8069	63.933	64.3126	64.6724	64.2078	98.6482	63.987	64.0487	98.7082	70.7189	100	98.6635	64.0982	64.0517	64.1504	98.6912	64.3655	64.7361
Alpha2.1	ESL0379	98.6517	70.1584	64.6055	64.2074	64.722	64.1075	98.5201	98.8361	64.232	64.2607	64.5207	64.0789	99.3288	64.2125	64.4392	98.5342	70.7859	98.6635	100	63.997	64.3544	64.3466	98.7514	64.5089	64.4178
Alpha2.2	Saccharibacter sp. 3A1	64.0653	63.3895	74.7917	98.7769	74.6329	99.2753	64.0183	64.1275	99.3169	99.2498	82.2375	99.1558	63.9971	99.3212	99.3312	64.1643	63.0992	64.0982	63.997	100	99.2818	99.1421	63.9366	74.7185	69.7011
Alpha2.2	Parasaccharibacter apium B6	64.1431	63.5055	74.6545	98.8413	74.454	99.3771	64.2007	63.9664	99.9966	99.2398	82.4928	99.1929	64.1663	99.3735	99.9984	64.2468	63.2167	64.0517	64.3544	99.2818	100	99.213	64.0341	74.5211	69.7465
Alpha2.2	ESL0380	64.209	63.5849	74.8849	98.6549	74.6715	99.2403	64.0959	64.0825	99.193	99.2666	82.1629	99.0312	64.2128	99.1369	99.1813	64.1583	63.0649	64.1504	64.3466	99.1421	99.213	100	64.0265	74.6534	69.7352
Alpha2.1	ESL0390	98.6319	70.1007	64.6854	63.9445	64.6916	63.8784	98.5808	98.7689	64.1373	64.1176	64.4747	63.9085	98.744	63.8798	64.016	98.577	70.7572	98.6912	98.7514	63.9366	64.0341	64.0265	100	64.4249	64.6122
Alpha2.2	ESL0378	64.5703	64.9238	99.2067	74.6595	92.7185	74.6827	64.8072	64.5448	74.5405	74.514	75.2654	74.7356	64.6182	74.6869	74.5438	64.6151	64.2068	64.3655	64.5089	74.7185	74.5211	74.6534	64.4249	100	70.5523
other	Saccharibacter floricola DSM15669	64.5447	64.9382	70.1501	69.8312	70.0645	69.7502	64.6639	64.8215	69.8427	69.5812	69.9838	69.8391	64.5674	69.751	69.711	64.5689	64.6188	64.7361	64.4178	69.7011	69.7465	69.7352	64.6122	70.5523	100
