## Supplementary Tables for "Acetobacteraceae in the honey bee gut comprise two distant clades with diverging metabolism and ecological niches": Table_S6.xlsx

### Sheet: Sheet1
Core genome goup	Pan genome group	Name	Dehydrogenase/reductase #	Gene ID	Gene Family	Locus Tag	Gene Product Name	Genome ID	Genome Name	Enzyme
BaBn_core_genes	BaBn_pan_genes	gluconate 2 dehydrogenase	1	2786625810	GeneFamily_1202	Ga0307886_11721	gluconate 2-dehydrogenase alpha chain	2786546123	Bombella apis ESL_0368 re-assembly	EC:1.1.99.3===Gluconate 2-dehydrogenase (acceptor).
BaBn_core_genes	BaBn_pan_genes	gluconate 2 dehydrogenase	1	2786625809	GeneFamily_1229	Ga0307886_11720	gluconate 2-dehydrogenase gamma chain	2786546123	Bombella apis ESL_0368 re-assembly	EC:1.1.99.3===Gluconate 2-dehydrogenase (acceptor).
BaBn_core_genes	BaBn_pan_genes	gluconate 2 dehydrogenase	1	2786625953	GeneFamily_1777	Ga0307886_11865	gluconate 2-dehydrogenase subunit 3-like protein	2786546123	Bombella apis ESL_0368 re-assembly
BaBn_core_genes	BaBn_pan_genes	NADH dehyderogenase type 1	2	2786625962	GeneFamily_1406	Ga0307886_11874	NAD(P)H dehydrogenase (quinone)	2786546123	Bombella apis ESL_0368 re-assembly	EC:1.6.5.2===NAD(P)H dehydrogenase (quinone).
BaBn_core_genes	BaBn_pan_genes	PQQ-dependent glucose dehydrogenase	3	2786625400	GeneFamily_0035	Ga0307886_11310	quinoprotein glucose dehydrogenase	2786546123	Bombella apis ESL_0368 re-assembly	EC:1.1.5.2===Quinoprotein glucose dehydrogenase (PQQ, quinone).
C_core_genes	C_pan_genes	NADH dehyderogenase type 1	4	2786644841	GeneFamily_3186	Ga0307893_111618	dihydroorotate dehydrogenase	2786546128	Commensalibacter sp. ESL0284 re-assembly
C_core_genes	C_pan_genes	dihydroorotate dehydrogenase	5	2786644659	GeneFamily_1061	Ga0307893_111436	NADH dehydrogenase subunit M	2786546128	Commensalibacter sp. ESL0284 re-assembly	EC:1.6.5.3===NADH:ubiquinone reductase (H(+)-translocating).
C_core_genes	C_pan_genes	glycerol-3-phosphate dehydrogenase	6	2786644151	GeneFamily_1192	Ga0307893_11927	glycerol-3-phosphate dehydrogenase	2786546128	Commensalibacter sp. ESL0284 re-assembly	EC:1.1.5.3===Glycerol-3-phosphate dehydrogenase.
C_core_genes	C_pan_genes	succinate dehydrogenase	7	2786644241	GeneFamily_1383	Ga0307893_111017	succinate dehydrogenase/fumarate reductase iron-sulfur protein	2786546128	Commensalibacter sp. ESL0284 re-assembly
C_core_genes	C_pan_genes	succinate dehydrogenase	7	2786644242	GeneFamily_1384	Ga0307893_111018	succinate dehydrogenase subunit A	2786546128	Commensalibacter sp. ESL0284 re-assembly	EC:1.3.5.4===Fumarate reductase (quinol).<<>>EC:1.3.5.1===Succinate dehydrogenase (quinone).
C_core_genes	C_pan_genes	succinate dehydrogenase	7	2786644243	GeneFamily_1385	Ga0307893_111019	succinate dehydrogenase / fumarate reductase membrane anchor subunit	2786546128	Commensalibacter sp. ESL0284 re-assembly
C_core_genes	C_pan_genes	succinate dehydrogenase	7	2786644244	GeneFamily_1386	Ga0307893_111020	succinate dehydrogenase subunit C	2786546128	Commensalibacter sp. ESL0284 re-assembly
C_core_genes	C_pan_genes	NADH dehyderogenase type 1	8	2786643285	GeneFamily_1185	Ga0307893_1156	NADH dehydrogenase subunit N	2786546128	Commensalibacter sp. ESL0284 re-assembly	EC:1.6.5.3===NADH:ubiquinone reductase (H(+)-translocating).	NHD 1, does pump H
C_core_genes	C_pan_genes	NADH dehyderogenase type 1	8	2786643287	GeneFamily_1575	Ga0307893_1158	NADH dehydrogenase subunit K	2786546128	Commensalibacter sp. ESL0284 re-assembly	EC:1.6.5.3===NADH:ubiquinone reductase (H(+)-translocating).	NHD 1, does pump H
C_core_genes	C_pan_genes	NADH dehyderogenase type 1	8	2786643288	GeneFamily_1576	Ga0307893_1159	NADH dehydrogenase subunit J	2786546128	Commensalibacter sp. ESL0284 re-assembly	EC:1.6.5.3===NADH:ubiquinone reductase (H(+)-translocating).	NHD 1, does pump H
C_core_genes	C_pan_genes	NADH dehyderogenase type 1	8	2786643289	GeneFamily_1186	Ga0307893_1160	NADH dehydrogenase subunit I	2786546128	Commensalibacter sp. ESL0284 re-assembly	EC:1.6.5.3===NADH:ubiquinone reductase (H(+)-translocating).	NHD 1, does pump H
C_core_genes	C_pan_genes	NADH dehyderogenase type 1	8	2786643290	GeneFamily_1187	Ga0307893_1161	NADH dehydrogenase subunit H	2786546128	Commensalibacter sp. ESL0284 re-assembly	EC:1.6.5.3===NADH:ubiquinone reductase (H(+)-translocating).	NHD 1, does pump H
C_core_genes	C_pan_genes	NADH dehyderogenase type 1	8	2786643292	GeneFamily_1188	Ga0307893_1163	NADH dehydrogenase subunit F	2786546128	Commensalibacter sp. ESL0284 re-assembly	EC:1.6.5.3===NADH:ubiquinone reductase (H(+)-translocating).	NHD 1, does pump H
C_core_genes	C_pan_genes	NADH dehyderogenase type 1	8	2786643293	GeneFamily_1578	Ga0307893_1164	NADH dehydrogenase subunit E	2786546128	Commensalibacter sp. ESL0284 re-assembly	EC:1.6.5.3===NADH:ubiquinone reductase (H(+)-translocating).	NHD 1, does pump H
C_core_genes	C_pan_genes	NADH dehyderogenase type 1	8	2786643295	GeneFamily_1579	Ga0307893_1166	NADH dehydrogenase subunit C	2786546128	Commensalibacter sp. ESL0284 re-assembly	EC:1.6.5.3===NADH:ubiquinone reductase (H(+)-translocating).	NHD 1, does pump H
C_core_genes	C_pan_genes	NADH dehyderogenase type 1	8	2786643296	GeneFamily_1190	Ga0307893_1167	NADH dehydrogenase subunit B	2786546128	Commensalibacter sp. ESL0284 re-assembly	EC:1.6.5.3===NADH:ubiquinone reductase (H(+)-translocating).	NHD 1, does pump H
C_core_genes	C_pan_genes	NADH dehyderogenase type 1	8	2786643297	GeneFamily_1191	Ga0307893_1168	NADH dehydrogenase subunit A	2786546128	Commensalibacter sp. ESL0284 re-assembly	EC:1.6.5.3===NADH:ubiquinone reductase (H(+)-translocating).	NHD 1, does pump H
C_core_genes	C_pan_genes	NADH dehyderogenase type 2	9	2786643364	GeneFamily_1288	Ga0307893_11135	NADH dehydrogenase	2786546128	Commensalibacter sp. ESL0284 re-assembly	EC:1.6.99.3===NADH dehydrogenase.	NDH-2, does not pump H
C_core_genes	C_pan_genes	malate dehydrogenase	10	2786643409	GeneFamily_1450	Ga0307893_11180	malate dehydrogenase (quinone)	2786546128	Commensalibacter sp. ESL0284 re-assembly	EC:1.1.5.4===Malate dehydrogenase (quinone).
C_core_genes	C_pan_genes	nitrate reductase	11	2786644171	GeneFamily_2481	Ga0307893_11947	respiratory nitrate reductase alpha subunit apoprotein	2786546128	Commensalibacter sp. ESL0284 re-assembly	EC:1.7.99.4===Nitrate reductase.
C_core_genes	C_pan_genes	nitrate reductase	11	2786644172	GeneFamily_2482	Ga0307893_11948	respiratory nitrate reductase beta subunit	2786546128	Commensalibacter sp. ESL0284 re-assembly	EC:1.7.99.4===Nitrate reductase.
C_core_genes	C_pan_genes	nitrate reductase	11	2786644173	GeneFamily_2483	Ga0307893_11949	respiratory nitrate reductase chaperone NarJ	2786546128	Commensalibacter sp. ESL0284 re-assembly
C_core_genes	C_pan_genes	nitrate reductase	11	2786644174	GeneFamily_2484	Ga0307893_11950	respiratory nitrate reductase gamma subunit	2786546128	Commensalibacter sp. ESL0284 re-assembly	EC:1.7.99.4===Nitrate reductase.
C_core_genes	C_pan_genes	NADH dehyderogenase type 1	8	2786643294	GeneFamily_1189	Ga0307893_1165	NADH-quinone oxidoreductase subunit D	2786546128	Commensalibacter sp. ESL0284 re-assembly	EC:1.6.5.3===NADH:ubiquinone reductase (H(+)-translocating).
C_core_genes	C_pan_genes	NADH dehyderogenase type 1	8	2786643291	GeneFamily_1577	Ga0307893_1162	NADH-quinone oxidoreductase subunit G	2786546128	Commensalibacter sp. ESL0284 re-assembly	EC:1.6.5.3===NADH:ubiquinone reductase (H(+)-translocating).
C_core_genes	C_pan_genes	NADH dehyderogenase type 1	8	2786643286	GeneFamily_1140	Ga0307893_1157	NADH-quinone oxidoreductase subunit L	2786546128	Commensalibacter sp. ESL0284 re-assembly	EC:1.6.5.3===NADH:ubiquinone reductase (H(+)-translocating).
C_core_genes	C_pan_genes	NADH dehyderogenase type 1	8	2786644410	GeneFamily_1562	Ga0307893_111187	NADH:ubiquinone oxidoreductase subunit	2786546128	Commensalibacter sp. ESL0284 re-assembly
C_core_genes	C_pan_genes	nitric oxide reductase	12	2786643893	GeneFamily_3243	Ga0307893_11667	nitric oxide reductase NorZ apoprotein	2786546128	Commensalibacter sp. ESL0284 re-assembly	EC:1.7.2.5===Nitric-oxide reductase (cytochrome c).
CBaBn_core_genes	CBaBn_pan_genes	NADH dehydrogenase type 2	13	2786643576	GeneFamily_0046	Ga0307893_11347	NADH dehydrogenase	2786546128	Commensalibacter sp. ESL0284 re-assembly	EC:1.6.99.3===NADH dehydrogenase.
CBaBn_core_genes	CBaBn_pan_genes	D-lactate dehydrogenase	14	2786643477	GeneFamily_1137	Ga0307893_11248	D-lactate dehydrogenase	2786546128	Commensalibacter sp. ESL0284 re-assembly	EC:1.1.1.28===D-lactate dehydrogenase.
no	CBaBn_pan_genes	flavoprotein dehydrogenase	15	2786644117	GeneFamily_0092	Ga0307893_11893	electron-transferring-flavoprotein dehydrogenase	2786546128	Commensalibacter sp. ESL0284 re-assembly	EC:1.5.5.1===Electron-transferring-flavoprotein dehydrogenase.
BaBn_core_genes	BaBn_pan_genes	dihydroorotate dehydrogenase	16	2756544714	GeneFamily_1069	Ga0216353_10643	dihydroorotate oxidase A	2756170211	Bombella apis ESL_0378	EC:1.3.5.2===Dihydroorotate dehydrogenase (quinone).
